# Identification of genes with oscillatory expression in glioblastoma – The paradigm of *SOX2*

**DOI:** 10.1101/2023.11.12.566579

**Authors:** R.Z Fu, O Cottrell, L Cutillo, A Rowntree, Z Zador, H Wurdak, N Papalopulu, E. Marinopoulou

## Abstract

Quiescence, a reversible state of cell-cycle arrest, is an important state during both normal development and cancer progression. For example, in glioblastoma (GBM) quiescent glioblastoma stem cells (GSCs) play an important role in re-establishing the tumour, leading to relapse. While most studies have focused on identifying differentially expressed genes between proliferative and quiescent cells as potential drivers of this transition, recent studies have shown the importance of protein oscillations in controlling the exit from quiescence of neural stem cells. Here, we have undertaken a genome-wide bioinformatic inference approach to identify genes whose expression oscillates and which may be good candidates for controlling the transition to and from the quiescent cell state in GBM. Our analysis identified, among others, a list of important transcription regulators as potential oscillators, including the stemness gene *SOX2*, which we verified to oscillate in quiescent GSCs. These findings expand on the way we think about gene regulation and introduce new candidate genes as key regulators of quiescence.
