## Supplementary table S1 for "Identification of genes with oscillatory expression in glioblastoma – The paradigm of *SOX2*"

### Sheet: MGH124
	Cluster 0	Cluster 1	Cluster 2	Cluster 3	Cluster 4	Cluster 5	Cluster 6
Enrichment for MSigDB Hallmark Gene Sets	HALLMARK_HYPOXIA	HALLMARK_EPITHELIAL_MESENCHYMAL_TRANSITION	HALLMARK_MYC_TARGETS_V1	HALLMARK_UNFOLDED_PROTEIN_RESPONSE	HALLMARK_MYC_TARGETS_V1	HALLMARK_E2F_TARGETS	Nil enrichment
	HALLMARK_EPITHELIAL_MESENCHYMAL_TRANSITION	HALLMARK_HYPOXIA	HALLMARK_G2M_CHECKPOINT	HALLMARK_MTORC1_SIGNALING	HALLMARK_INTERFERON_GAMMA_RESPONSE	HALLMARK_G2M_CHECKPOINT
	HALLMARK_TNFA_SIGNALING_VIA_NFKB	HALLMARK_APOPTOSIS	HALLMARK_MYOGENESIS	HALLMARK_PI3K_AKT_MTOR_SIGNALING	HALLMARK_TNFA_SIGNALING_VIA_NFKB	HALLMARK_TNFA_SIGNALING_VIA_NFKB
	HALLMARK_MTORC1_SIGNALING	HALLMARK_COAGULATION	HALLMARK_COAGULATION	HALLMARK_COMPLEMENT	HALLMARK_HYPOXIA	HALLMARK_MITOTIC_SPINDLE
	HALLMARK_APOPTOSIS	HALLMARK_INTERFERON_GAMMA_RESPONSE	HALLMARK_ESTROGEN_RESPONSE_LATE	HALLMARK_COAGULATION	HALLMARK_EPITHELIAL_MESENCHYMAL_TRANSITION	HALLMARK_EPITHELIAL_MESENCHYMAL_TRANSITION
Gene sets marked in green refers to upregulated and in red to downregulated.
				peptide antigen binding
				peptidase regulator activity
				endopeptidase inhibitor activity
				enzyme inhibitor activity
				peptidase inhibitor activity

### Sheet: MGH125
	Cluster 0	Cluster 1	Cluster 2	Cluster 3	Cluster 4	Cluster 5	Cluster 6
Enrichment for MSigDB Hallmark Gene Sets	HALLMARK_E2F_TARGETS	HALLMARK_E2F_TARGETS	HALLMARK_MYOGENESIS	HALLMARK_EPITHELIAL_MESENCHYMAL_TRANSITION	HALLMARK_MYC_TARGETS_V1	Nil enrichment	HALLMARK_G2M_CHECKPOINT
	HALLMARK_G2M_CHECKPOINT	HALLMARK_G2M_CHECKPOINT	HALLMARK_P53_PATHWAY	HALLMARK_APOPTOSIS	HALLMARK_E2F_TARGETS		HALLMARK_E2F_TARGETS
	HALLMARK_MYC_TARGETS_V1	HALLMARK_MYC_TARGETS_V1	HALLMARK_EPITHELIAL_MESENCHYMAL_TRANSITION	HALLMARK_COAGULATION	HALLMARK_G2M_CHECKPOINT		HALLMARK_MITOTIC_SPINDLE
	HALLMARK_ADIPOGENESIS	HALLMARK_DNA_REPAIR	HALLMARK_COAGULATION	HALLMARK_MYC_TARGETS_V1	HALLMARK_TNFA_SIGNALING_VIA_NFKB		HALLMARK_ESTROGEN_RESPONSE_LATE
	HALLMARK_MYOGENESIS	HALLMARK_COAGULATION		HALLMARK_UV_RESPONSE_DN	HALLMARK_EPITHELIAL_MESENCHYMAL_TRANSITION		HALLMARK_SPERMATOGENESIS
Gene sets marked in green refers to upregulated and in red to downregulated.

### Sheet: MGH115
	Cluster 0	Cluster 1	Cluster 2	Cluster 3	Cluster 4	Cluster 5	Cluster 6	Cluster 7
Enrichment for MSigDB Hallmark Gene Sets	HALLMARK_APOPTOSIS	HALLMARK_HYPOXIA	Nil enrichment	HALLMARK_INTERFERON_ALPHA_RESPONSE	HALLMARK_INTERFERON_ALPHA_RESPONSE	Nil enrichment	HALLMARK_UNFOLDED_PROTEIN_RESPONSE	HALLMARK_G2M_CHECKPOINT
		HALLMARK_MTORC1_SIGNALING		HALLMARK_INTERFERON_GAMMA_RESPONSE	HALLMARK_INTERFERON_GAMMA_RESPONSE		HALLMARK_MTORC1_SIGNALING	HALLMARK_E2F_TARGETS
		HALLMARK_TNFA_SIGNALING_VIA_NFKB			HALLMARK_MYC_TARGETS_V1		HALLMARK_TNFA_SIGNALING_VIA_NFKB	HALLMARK_MITOTIC_SPINDLE
		HALLMARK_INTERFERON_ALPHA_RESPONSE			HALLMARK_ALLOGRAFT_REJECTION		HALLMARK_P53_PATHWAY	HALLMARK_SPERMATOGENESIS
		HALLMARK_UNFOLDED_PROTEIN_RESPONSE					HALLMARK_ALLOGRAFT_REJECTION
Gene sets marked in green refers to upregulated and in red to downregulated.

### Sheet: MGH102
	Cluster 0	Cluster 1	Cluster 2	Cluster 3	Cluster 4	Cluster 5	Cluster 6
Enrichment for MSigDB Hallmark Gene Sets	Nil enrichment	Nil enrichment	HALLMARK_HYPOXIA	HALLMARK_HYPOXIA	HALLMARK_G2M_CHECKPOINT	Nil enrichment	Nil enrichment
				HALLMARK_EPITHELIAL_MESENCHYMAL_TRANSITION	HALLMARK_E2F_TARGETS
				HALLMARK_GLYCOLYSIS	HALLMARK_MITOTIC_SPINDLE
				HALLMARK_APOPTOSIS
				HALLMARK_MTORC1_SIGNALING
Gene sets marked in green refers to upregulated and in red to downregulated.

### Sheet: MGH143
	Cluster 0	Cluster 1	Cluster 2	Cluster 3	Cluster 4	Cluster 5	Cluster 6	Cluster 7	Cluster 8	Cluster 9	Cluster 10
Enrichment for MSigDB Hallmark Gene Sets	HALLMARK_E2F_TARGETS	HALLMARK_G2M_CHECKPOINT	HALLMARK_G2M_CHECKPOINT	HALLMARK_E2F_TARGETS	HALLMARK_E2F_TARGETS	HALLMARK_E2F_TARGETS	HALLMARK_TNFA_SIGNALING_VIA_NFKB	HALLMARK_G2M_CHECKPOINT	HALLMARK_MYC_TARGETS_V1	HALLMARK_INTERFERON_GAMMA_RESPONSE	HALLMARK_HYPOXIA
	HALLMARK_G2M_CHECKPOINT	HALLMARK_E2F_TARGETS	HALLMARK_E2F_TARGETS	HALLMARK_G2M_CHECKPOINT	HALLMARK_G2M_CHECKPOINT	HALLMARK_G2M_CHECKPOINT	HALLMARK_P53_PATHWAY	HALLMARK_E2F_TARGETS	HALLMARK_G2M_CHECKPOINT	HALLMARK_ALLOGRAFT_REJECTION	HALLMARK_EPITHELIAL_MESENCHYMAL_TRANSITION
	HALLMARK_MITOTIC_SPINDLE	HALLMARK_MITOTIC_SPINDLE	HALLMARK_MITOTIC_SPINDLE	HALLMARK_MITOTIC_SPINDLE	HALLMARK_MITOTIC_SPINDLE	HALLMARK_HYPOXIA	HALLMARK_UNFOLDED_PROTEIN_RESPONSE	HALLMARK_MYC_TARGETS_V1		HALLMARK_INTERFERON_ALPHA_RESPONSE	HALLMARK_COMPLEMENT
	HALLMARK_MYC_TARGETS_V1	HALLMARK_APOPTOSIS	HALLMARK_OXIDATIVE_PHOSPHORYLATION	HALLMARK_GLYCOLYSIS	HALLMARK_MTORC1_SIGNALING	HALLMARK_MYC_TARGETS_V1	HALLMARK_INFLAMMATORY_RESPONSE	HALLMARK_EPITHELIAL_MESENCHYMAL_TRANSITION		HALLMARK_INFLAMMATORY_RESPONSE
	HALLMARK_GLYCOLYSIS		HALLMARK_EPITHELIAL_MESENCHYMAL_TRANSITION	HALLMARK_SPERMATOGENESIS	HALLMARK_CHOLESTEROL_HOMEOSTASIS	HALLMARK_DNA_REPAIR	HALLMARK_MTORC1_SIGNALING			HALLMARK_TNFA_SIGNALING_VIA_NFKB
Gene sets marked in green refers to upregulated and in red to downregulated.
