## Supplementary Table S3 for "Identification of genes with oscillatory expression in glioblastoma – The paradigm of *SOX2*"

### Sheet: Sheet1
Cell cycle genes from GO:0007049 expressed in >=80% of cells in at least one neoplastic subcluster
ACTR2
ACTR3
AKAP8L
ANAPC11
ANAPC13
ANAPC15
ANAPC16
ANAPC5
ANKLE2
APP
APPL1
ARF1
ARF6
ARHGEF2
ARL2
ARL3
ARL8A
ARL8B
ARPP19
ASPM
ATAD5
ATRX
AURKA
AURKB
BABAM1
BAG6
BANF1
BARD1
BCAT1
BEX2
BEX4
BIRC5
BOD1
BRCA1
BRD4
BRD7
BUB1
BUB3
C9orf78
CACUL1
CALM1
CALM2
CALM3
CAMK1
CCAR1
CCDC124
CCNA2
CCNB1
CCNB2
CCNC
CCND1
CCND2
CCND3
CCNDBP1
CCNH
CCNI
CCPG1
CDC123
CDC16
CDC20
CDC25B
CDC26
CDC27
CDC34
CDC5L
CDC73
CDCA2
CDCA3
CDCA5
CDCA8
CDK1
CDK16
CDK4
CDK5
CDK5RAP2
CDK5RAP3
CDK6
CDKN1A
CDKN2A
CDKN2C
CDKN2D
CDKN3
CDT1
CENPA
CENPE
CENPF
CENPH
CENPK
CENPN
CENPV
CENPW
CEP135
CEP55
CETN2
CFL1
CHAF1A
CHMP1A
CHMP1B
CHMP2A
CHMP2B
CHMP3
CHMP4A
CHMP4B
CHMP5
CHORDC1
CIAO1
CIB1
CKAP2
CKAP5
CKS1B
CKS2
CLIP1
CLSPN
CLTA
CLTC
CSDE1
CSNK1A1
CSNK1D
CSNK2A1
CTDNEP1
CTNNB1
CUL5
DBF4
DCAF13
DCTN2
DCTN3
DCTN6
DDIT3
DDX3X
DLG1
DLGAP5
DNM2
DONSON
DSN1
DUSP1
DYNC1H1
DYNLT1
DYNLT3
E2F1
ECT2
EID1
EIF2AK4
EIF4E
EIF4EBP1
EML4
ENKD1
ENSA
EPB41L2
ERH
ESCO2
EXOC1
EXOC7
EZH2
EZR
FAM107A
FAM32A
FAM83D
FANCA
FBXO5
FEN1
FLNA
FOXM1
FZR1
GADD45A
GADD45GIP1
GAS1
GINS1
GJA1
GMNN
GNAI2
GNAI3
GPSM2
GSPT1
GTSE1
HAUS1
HAUS8
HCFC1
HDAC3
HELLS
HEPACAM
HJURP
HMG20B
HMGA2
HNRNPU
ID2
ID4
IK
ING2
IQGAP1
IST1
ITGB1
ITGB3BP
JTB
KHDRBS1
KIF14
KIF20A
KIF20B
KIF22
KIF23
KIF2A
KIF2C
KIF3B
KIF4A
KIFC1
KLHDC3
KMT2E
KNSTRN
KPNB1
LCMT1
LMNA
LSM14A
MAD2L1
MAD2L2
MAEA
MAP3K11
MAP4
MAP9
MAPK1
MAPRE1
MCM3
MCM4
MCM5
MCM7
MCTS1
MDM2
MELK
MIS18A
MIS18BP1
MITD1
MKI67
MLF1
MNAT1
MND1
MNS1
MPLKIP
MRPL41
MUS81
MYBL2
MYC
MYH9
MZT1
NAA50
NABP2
NAE1
NASP
NBN
NCAPD2
NCAPG
NCAPH2
NCOR1
NDC80
NEK2
NEK6
NES
NFIA
NFIB
NIPBL
NPM1
NR3C1
NSFL1C
NTMT1
NUDC
NUF2
NUP62
NUSAP1
ODF2
OIP5
ORC4
OSGIN2
PAFAH1B1
PAK4
PARD3
PBK
PBRM1
PBX1
PCM1
PCNA
PCNP
PDE4DIP
PDS5A
PDS5B
PELO
PHB2
PHGDH
PIM3
PIN1
PKN2
PLK1
PMF1
PML
POLDIP2
PPP1CA
PPP1CB
PPP1CC
PPP1R12A
PPP2CA
PPP2CB
PPP2R1A
PPP6C
PRC1
PRCC
PRKCA
PRKDC
PRNP
PRPF40A
PSMC3IP
PSMD13
PSME3
PSMG2
PSRC1
PTP4A1
PTTG1
RAB11A
RACGAP1
RAD1
RAD21
RAD50
RAD51AP1
RAD51C
RAD9A
RAE1
RALA
RALB
RAN
RASSF2
RB1CC1
RBBP4
RBBP8
RBM38
RBM7
REEP3
REEP4
RGCC
RHNO1
RHOA
RHOB
RHOC
RIF1
RIOK3
RNF8
ROCK1
ROCK2
RPA1
RPA2
RPL23
RPL24
RPL26
RPS27L
RPS3
RPS6
RRS1
RUVBL1
SAC3D1
SAPCD2
SBDS
SDCCAG8
SIAH1
SIRT2
SIRT7
SKA2
SLC25A5
SMARCB1
SMC1A
SMC2
SMC3
SMC4
SON
SPAG5
SPC24
SPC25
SPDL1
SPRY1
SPRY2
SPTBN1
SRPK1
SSNA1
STAG2
STAMBP
STEAP3
STMN1
STRADB
SUGT1
SUN2
SYF2
TACC1
TACC3
TADA3
TAF10
TAOK1
TAOK3
TBRG1
TERF1
TFDP1
TK1
TLK1
TMOD3
TNKS
TOP1
TOP2A
TOP2B
TPR
TPX2
TRIAP1
TRIM36
TRIOBP
TSG101
TTC19
TTYH1
TUBA1A
TUBA1B
TUBA1C
TUBB
TUBB2A
TUBB2B
TUBB4B
TUBB6
TUBG1
TUSC2
TXNIP
TXNL4A
UBB
UBE2A
UBE2B
UBE2C
UBE2I
UBE2L3
UBE2S
UNC119
USP16
USP22
USP33
USP8
UXT
VASH1
VCP
VPS4A
VPS4B
WAC
WEE1
WRAP73
WTAP
YEATS4
YTHDF2
ZNF207
ZNF830
ZWINT
