## Supplementary Table S4 for "Identification of genes with oscillatory expression in glioblastoma – The paradigm of *SOX2*"

### Sheet: inc_fb
Human TFs involved in dynamic gene networks motifs
SMARCA4
RELB
ZBTB40
MLLT1
ZBTB10
ZNF391
ZBTB8A
ZBTB48
ZNF394
ZNF639
EP400
NCOA1
ZSCAN23
REPIN1
SMARCE1
ZNF239
AFF1
SP7
TARDBP
E2F8
ZNF146
SALL2
ZFP69B
BCL11A
ZBTB26
CTCF
KLF9
BCL11B
REST
PATZ1
PRDM10
TEAD4
ZNF629
ZSCAN16
ESRRA
MNT
NFATC3
ZBTB7A
KLF17
ZNF148
TRIM24
TRIM22
TCF12
LEF1
TSHZ1
ZNF24
PRDM4
NONO
EP300
HDAC1
ZNF623
STAT3
CEBPB
MAF
SMC1A
CDK8
TP63
TAL1
GABPA
TERF1
RAD21
FOXP1
EGR1
ESR1
HDAC2
MTA3
ZNF592
HDGF
DPF2
NCOR1
L3MBTL2
CTBP1
SKIL
SMARCA5
ATF3
NFIC
ARID1B
NME2
NCOA2
BRD3
MED1
SETDB1
FLI1
POU5F1
CTCFL
MYC
NRF1
ERG
E2F6
RBFOX2
MAX
RARA
GATA2
JUND
HNF4A
NIPBL
MLLT3
SRSF7
FOS
PCBP2
SOX4
NR3C1
MAFK
SFPQ
HNRNPUL1
TAF15
RBM39
HSF1
RUNX1
RELA
HNRNPC
SNRNP70
HNRNPK
AGO1
HNRNPL
RBM22
VDR
SRSF1
MBD2
KMT2A
PCBP1
CDK9
NOTCH1
LMO2
HNRNPH1
U2AF2
PTBP1
FUS
KDM1A
ZIC5
RUNX1T1
EZH2
GTF2F1
CCAR2
JUNB
SMARCC1
NFKB1
ZNF3
RXRA
AHR
AR
YY1
EBF1
SRF
EZH1
CDK6
BRD2
BHLHE40
NANOG
ETS1
CHD8
JUN
E2F1
TP53
BRD4
ARNT
RCOR1
NFYB
RBBP5
XRCC5
TRIM28
KLF4
NR2F2
SOX2
NCOR2
GATA6
CBFB
CTNNB1
PHF8
MED26
TOP1
SUPT5H
NFATC1
NELFCD
ASH2L
NELFE
PGR
CREB1
SMAD3
ZFX
MYB
MYCN
PML
NEUROD1
TAF1
ZNF574
MGA
CSNK2A1
NCBP1
CREM
STAG1
ZFY
SMAD5
CDKN1B
SIN3A
KDM5A
KDM4A
AFF4
HOXA3
FOSL1
IRF4
JMJD1C
SMAD1
CREBBP
HCFC1
CEBPD
APC
NFE2L2
HMGXB4
MYBL2
PAX5
SP1
KLF6
TCF7L2
ARID2
MXI1
BCL6
KDM5B
ATF1
TCF3
KMT2D
ZKSCAN1
DRAP1
ZHX1
E2F4
XBP1
SIN3B
STAT1
NFKBIZ
CHD1
HBP1
ELL2
POU2F1
MAFB
PPARG
THAP1
GMEB1
POU2F2
CHD2
MAZ
TFDP1
ASXL1
BRCA1
ZMIZ1
TBL1XR1
DDX21
NFYA
GATA3
ZNF263
ZNF175
MAFF
RBPJ
UBTF
MXD4
CEBPA
GTF2B
ZFP64
MBD1
LIN54
TFDP2
ATF2
DNMT3B
INTS13
CXXC4
MYOD1
ELF1
FOXK1
MTA2
STAT5B
FOXP4
SP2
RFXAP
HOXB13
SP140L
SIX5
FOXA1
NKX2-1
CBX1
ARID5B
IRF1
TBL1X
USF2
SP4
GATAD1
KLF5
MED12
HMGN3
CCNT2
ZBTB7B
IRF2
DEK
ZNF384
IKZF1
KLF10
TCF7
ZSCAN22
FOSL2
FOXP2
ARRB1
ISL2
RB1
SREBF1
BCOR
BACH2
HIF3A
ZEB1
TAF7
IKZF2
E2F7
SPI1
SKI
RUNX2
ZSCAN29
ZEB2
GRHL2
ZNF398
HIC1
ZNF621
ERF
CLOCK
ZNF121
BACH1
ZNF776
NR2C2
TFAP4
CBFA2T2
GLIS3
TFAP2C
NRIP1
TRPS1
BCL3
PBX3
GATA4
PKNOX1
MTA1
FOXA2
MEF2A
MEF2C
MITF
ZNF444
SMC3
RORC
ZFP36
SNAI2
WDR5
FOXO1
CBX2
JARID2
TRIM25
RNF2
ZNF512B
ARHGAP35
GATAD2B
FOXL2
MEIS1
LDB1
SRSF3
BMI1
EED
SIRT6
SMARCB1
MORC2
ZBTB44
OGG1
HEXIM1
HIF1A
PHIP
ZNF891
KDM6B
HIVEP1
ARID1A
GLIS2
SS18
ARNTL
PLAG1
ZNF770
MYNN
ZNF274
KLF3
KMT2B
ZBTB20
CXXC5
KLF16
TLE3
ZNF785
ZNF561
ZNF687
ZNF217
KLF14
GATAD2A
YY2
MEF2D
ZNF660
PAF1
PBX1
STAG2
CBX4
MTF2
WDHD1
MNX1
ARID3A
TBX2
ZNF276
ZBTB14
SIX1
TSHZ2
E2F3
ELK1
PHF5A
PAXIP1
ZNF598
MLX
SOX6
NFAT5
NR4A1
IKZF3
SMAD4
DDX5
E2F5
ZNF550
BATF
CBX3
GMEB2
ZNF35
ETV4
ZNF766
TEAD1
XRN2
BICRA
ZNF554
THRB
MEN1
SMARCA2
CTBP2
CHD4
ATF7
HAND2
TWIST1
RBBP4
STAT5A
IRF2BP2
ID3
SND1
ZBTB42
TFAP2A
NFIB
NFIA
TCF4
PRDM1
ZNF362
ZNF22
MYOCD
PARP1
PROX1
ZFP37
HOXB5
MEIS2
HOXB8
ZNF317
MAML1
CUX1
ZNF423
KLF13
ONECUT2
SREBF2
ZNF652
POU2F3
ELF3
ZNF800
OVOL1
AATF
PITX3
PRDM6
BNC2
ATRX
MAML3
FOXM1
SIX2
ZNF610
PHOX2B
CEBPG
ESRRG
MSX2
MBD3
INO80
NCOA3
ZMYND8
NR2F6
HOXA9
ONECUT1
KMT2C
CHD7
SMAD2
CDX2
RORB
ZNF736
PHF21A
ZXDC
ZNF350
NR1H2
HNF4G
ZNF12
ZNF467
MYOG
NSD2
ZNF134
MCRS1
HMGB1
YY1AP1
NAB2
NRL
BRD7
SALL3
ZNF202
PSIP1
EOMES
NFIX
ZNF786
GRHL1
CREB5
CRX
ESR2
MIER1
DLX6
ZNF503
ZNF283
UBN1
SUPT16H
CARM1
SPIB
ZNF558
FOXO3
YAP1
RFX1
ZNF609
FOXK2
ELK4
ELF4
RFX3
ZNF260
SOX11
ETV6
ZNF426
ZNF34
ZNF101
ZNF529
NOTCH3
TGIF2
SPIN1
DIDO1
TBX18
ATOH8
RUVBL1
HLF
STAT2
RREB1
ADNP
ZNF644
MAFG
HMBOX1
NFATC2
BAP1
ASXL3
ZBTB24
ZSCAN2
DPF1
ZNF507
SATB1
FOXJ3
NKX2-5
REL
ASH1L
TERF2
PAX6
ZNF462
ZNF23
HOXC6
POU3F1
GLYR1
CASZ1
ZNF532
CRY2
