## Supplementary Table S5 for "Identification of genes with oscillatory expression in glioblastoma – The paradigm of *SOX2*"

### Sheet: Sheet1
Non-oscillators
RPL11
YBX1
RPL37A
RPL32
RPL15
RPL24
TAGLN3
SKP1
GNB2L1
PPIA
RPS4X
BEX2
RPL10
RPL27A
FAU
RPS25
ATP5G2
RPL13
RPL23A
RPL19
UBA52
RPL18
RPS11
RPS9
PARK7
RPS3A
RPS28
ATRAID
BANF1
STRA13
ROMO1
AP2S1
UBXN1
RPL22
CAPZB
COX7A2L
TMEM14C
RPL39
ENY2
BAD
NDUFA12
TXNDC17
TRAPPC1
FKBP8
UFC1
NDUFB3
GLIPR2
GCSH
RWDD1
CHI3L2
GLO1
SAA1
TIMM8B
SNRPF
APRT
LINC00493
CENPH
SNRPC
SSRP1
KLHDC3
MAGEH1
MRPL23
PMVK
ATP1B1
HIGD2A
SERINC1
GNG11
UBE2H
TMEM47
POLR2K
CDKN2A
COX16
IFI27L2
NOP10
MRPS34
ABAT
DDT
RPS19BP1
CDCA7L
RP11-849I19.1
SOX8
ACYP2
PEG10
CHD7
FOXM1
HNRNPA1L2
EMC9
SNF8
SUMO3
ENSA
TOMM20
ERGIC1
FABP5
NDUFA8
YAF2
OAS1
CPNE2
CLPP
CD320
MRPL4
FAM32A
CCDC124
YIF1B
TOMM40
NAPA
BCAT2
SEZ6L
LPL
MFSD2A
IFI16
KLHDC2
AARS
ATPAF1
DPY30
UQCC2
STOML2
FIBP
PPP1CA
SPAG7
COPRS
BABAM1
GNB1
ZNF593
CCDC28B
LSM10
MRPS15
MRPL9
TPM3
ACP1
SNX17
CHCHD5
TADA3
THOC7
ATG3
RNF7
PIGX
NCBP2-AS2
ADD1
BLOC1S4
MRPS18C
PPA2
MRPL36
SMIM15
NSA2
SRP19
SRA1
RPL26L1
PPP1R11
MEA1
HEBP2
MRPL18
PDCD2
PSMG3
COA1
ARMC10
TIMM17B
TCEAL8
PSD3
PDLIM2
PPP2CB
LSM1
TSTA3
MAF1
HINT2
DPM2
ECHS1
HRAS
TAF10
TIMM10
CORO1B
CDK2AP2
MRPL21
COA4
C11orf73
COX14
DAZAP2
NABP2
C12orf76
TRIAP1
RNF10
ATP5EP2
FAM173A
TMEM219
PITPNA
EMC6
PHF23
ZSWIM7
POLDIP2
ACLY
COA3
MRPL27
MRPS23
TACO1
AMZ2
FAM104A
ICT1
MRPL12
ITPA
C20orf27
DTD1
C20orf24
TPGS1
RNF126
C19orf24
MRPL34
CAPNS1
MRPS12
TSEN34
NAT14
ZNF580
EPN1
TXN2
TOMM22
TSPO
SPATC1L
ZFHX4
MTFR1L
PPCS
DNPEP
CHCHD6
DUSP4
TMEM261
MRPS16
NUDT22
TMEM126A
HMBS
FAM195A
MLST8
VPS4A
DEF8
PTPN1
GID8
CDC34
MFSD12
MPST
NECAP2
ITGB3BP
MTX1
DAP3
TIPRL
TSEN15
RNASEH1
PIGF
NFU1
MOB1A
MTX2
NCKAP1
NDUFS1
PPP1R7
SS18L2
PRKAR2A
POC1A
CGGBP1
TBL1XR1
CTBP1
UBE2K
COQ2
NIPBL
CENPK
CDKN2AIPNL
HDAC3
GRK6
AGPAT1
TAF11
MRPS10
RRP36
CENPW
MRPL32
PPP1R35
GTPBP6
PDHA1
PQBP1
REEP4
UBE2R2
FAM120A
CDC26
FBXW2
CIZ1
ARL3
RIC8A
MED19
SCYL1
RNF26
SMARCD1
CCDC59
C12orf75
RBM26
ACIN1
TMEM251
PPP2R5C
SNRPA1
ELP5
RANGRF
UNC119
ERAL1
SUZ12
RP11-1094M14.11
TUBG1
TMUB2
DYNLL2
TMEM189
RBM38
SF3A2
ZNF358
ECSIT
ZMAT5
NOL12
ADSL
UBE2G2
VPS72
NCSTN
EPHX1
SRPRB
GNB4
TTC14
COPS4
HARS
TMEM106B
HNRNPH2
COMMD3
TMEM59L
SRSF10
ACADM
C1orf35
KIAA1143
ELP6
LRRC58
DLG1
DCK
MND1
ING2
SORBS3
HSF1
CEP78
POLE3
UBAC1
MCM10
IPO7
FAM111A
CDCA5
PDS5B
RFC3
MNS1
C16orf59
SRR
ARRB2
PSMC3IP
FN3KRP
HAUS1
GINS1
CHAF1A
AP1M1
HAUS8
URI1
RRP7A
NCAPH2
DONSON
CIAO1
TOR1AIP2
CDCA7
PAQR4
CERS4
B3GALT6
WRAP73
NBL1
KPNA6
ADPRHL2
UTP11L
ELOVL1
MED8
YIPF1
JAK1
RNF115
FAM189B
SCAMP3
GPATCH4
B4GALT3
UHMK1
GLRX2
CDC73
PHLDA3
ZC3H11A
LYPLAL1
IARS2
MIA3
AIDA
ACBD3
NTPCR
ADSS
TSSC1
ADAM17
FOSL2
USP34
COMMD1
MRPL35
RPIA
TMEM127
UXS1
SEPTIN10
SLC35F5
NMI
DPP4
CYBRD1
COQ10B
PPIL3
RPE
COPS7B
THAP4
ARL8B
THUMPD3
RPUSD3
MRPS25
DPH3
TOP2B
STT3B
MYD88
EXOSC7
RBM15B
TWF2
SLC25A26
TRMT10C
HMCES
MRAS
ALG3
MAEA
LETM1
TNIP2
GRPEL1
PDS5A
SDAD1
GAR1
SPCS3
DCTD
FRG1
RAD1
PRKAA1
NDUFAF2
CWC27
BDP1
TTC37
GNPDA1
SFXN1
TSPAN17
LYRM4
ZNRD1
TRIM26
PPP1R18
GPANK1
TBCC
C6orf226
CNPY3
CDC5L
FBXO9
MAP3K7
NDUFAF4
OSTM1
REV3L
TBPL1
IFNGR1
TWISTNB
SNHG15
TBRG4
NSUN5
MEPCE
PLOD3
BCAP29
REPIN1
CDK5
DHRSX
HCCS
STAG2
AIFM1
HPRT1
FAM127B
FAM58A
HCFC1
FAM3A
F8A1
VPS37A
GTF2E2
ATP6V1H
TMEM68
TGS1
RRS1
OSGIN2
TATDN1
RFK
SECISBP2
NANS
PTGR1
PRPF4
RBM18
RABEPK
GTF3C5
UPF2
RPP38
RSU1
ZNF37A
TIMM23
PCBD1
CHCHD1
FRA10AC1
TM9SF3
SIGIRR
MOB2
RHOG
RRP8
TPP1
BTBD10
EXT2
PEX16
SDHAF2
TTC9C
MAP3K11
ANKRD13D
RAD9A
MED17
TEAD4
HEBP1
GOLT1B
DNM1L
PRKAG1
SMAGP
BAZ2A
SHMT2
XPOT
RAB21
ELK3
CCDC53
C12orf45
SUDS3
PSMD9
EIF2B1
NOC4L
CRYL1
PHF11
SPRYD7
FAM124A
UBAC2
LRP10
MGAT2
GNPNAT1
MNAT1
MAX
TRMT61A
MTA1
BLOC1S6
TMOD3
PML
CHD2
SLC9A3R2
TRAF7
BFAR
SMG1
ATXN2L
CDIPT
STX4
NUDT21
CIAPIN1
USB1
GOT2
CES2
ENKD1
THAP11
PSMB10
SNTB2
NQO1
USP10
ZC3H18
C17orf49
TMEM199
FLOT2
ZNF830
DUSP14
CISD3
PCGF2
STARD3
NKIRAS2
MLX
PSME3
MRPL10
CALCOCO2
APPBP2
C17orf58
SLC9A3R1
SPHK1
MFSD11
ENDOV
VPS4B
C20orf96
CENPB
BCL2L1
KIF3B
CDK5RAP1
EDEM2
UQCC1
BCAS4
BMP7
DNAJC5
UCKL1
GNA11
NCLN
DOHH
MAP2K7
HOOK2
GATAD2A
SDHAF1
NFKBIB
SUPT5H
SHKBP1
TGFB1
ETHE1
PVRL2
ARHGAP35
PNKP
NUP62
VRK3
LENG8
GUCD1
GGA1
SAMM50
SCO2
PDXK
RRP1
AGPAT3
ACAP3
IGSF8
KIFAP3
ARL8A
PGAP1
KIF1A
PBRM1
ROBO2
NR2F1
CNR1
BZW2
ZC2HC1A
USP47
VASH1
GABARAP
CHGB
PCMTD2
CELF5
