## Supplementary Table S6 for "Identification of genes with oscillatory expression in glioblastoma – The paradigm of *SOX2*"

### Sheet: Sheet1
Shared Oscillators
ACTB
ACTG1
ALDOA
APP
ARL6IP1
ATP5B
B2M
BSG
BTG1
BUD31
C1orf61
C6orf48
CALM1
CALM2
CCNI
CCT6A
CCT7
CD63
CIRBP
CKB
CLU
CST3
CYCS
DBI
DDX5
DNAJA1
DYNLL1
EEF2
EIF1
EIF4A1
EIF5
ENO1
EWSR1
FOS
FTH1
FTL
FUS
FXYD6
GAPDH
GPM6A
GPM6B
GPX4
H3F3B
HLA-A
HMGB1
HMGB2
HMGB3
HN1
HNRNPA2B1
HNRNPDL
HSP90AA1
HSP90AB1
HSPA8
HSPB1
HSPD1
IER2
IGFBP2
ITM2B
JUN
JUNB
KMT2E
LAPTM4A
LDHA
MALAT1
MAP1B
MARCKS
MARCKSL1
MT-ATP6
MT-CO1
MT-CO2
MT-CO3
MT-CYB
MT-ND1
MT-ND2
MT-ND4
MT-ND5
MT2A
NFIB
NOVA1
NUCKS1
PFN1
PNISR
POLR2L
PSMB7
PSMC3
PTMA
PTMS
PTN
RBM39
RHOB
RTN4
SCD5
SCRG1
SOX2
SPP1
SRI
SRSF2
SRSF7
TBCA
TCF4
TMSB10
TMSB4X
TOP2A
TPI1
TRMT112
TSC22D1
TSC22D4
TUBA1A
TUBA1B
TUBB
TUBB2A
TUBB2B
TUBB4B
TXN
UBB
UBC
VAMP2
