## Supplementary Table S8 for "Identification of genes with oscillatory expression in glioblastoma – The paradigm of *SOX2*"

### Sheet: OConn_553_GBMNeuralG0_genes_ina
Neural GO gene signature from O'Connor et al., 2021
GPM6A
HOPX
MARCKSL1
PLP1
S100B
SCD5
SCRG1
TTYH1
AQP4
BCAN
BCHE
GATM
GFAP
ITM2C
NDRG2
PLEKHB1
PMP2
RAMP1
RTN3
SLC22A17
TSC22D4
TSPAN7
BEX1
CNP
CST3
FABP7
FEZ1
MAP2
METRN
NDFIP1
NOVA1
PCSK1N
TUBB2B
ALDOC
APOD
APOE
ARC
ATP6V0E2
AVIL
BAALC
C1orf61
CADM2
CBR1
CDK4
CNTN1
CTDSP2
FXYD6
GRIA2
HEPN1
ISG15
KLRC2
LSAMP
MAGED1
NCAM1
NCAN
NEU4
NFIA
NFIB
NKAIN4
NTRK2
NXPH1
OLFM2
OLIG1
OLIG2
OMG
OS9
PHYHIPL
PLLP
PODXL2
PSAT1
RAB3IP
RGCC
SCG3
SIRT2
THRA
TMEM100
TNR
TSFM
TSPAN3
TSPAN31
TTC9B
GPM6B
PTPRZ1
PTN
SOX4
TAGLN3
LRRN3
PON2
TUBA1A
RBP1
BEX4
SYT11
IFI6
CADM4
HEY1
ID3
DLL3
VCAN
FIBIN
NLRP1
RAB31
SMOC1
SOX8
C1QL1
CSPG5
THY1
QKI
FGF12
ALCAM
2023-03-09
SRI
PFN2
CMTM5
MLLT11
DNER
GPR37L1
TRAF4
SOX6
FIS1
ZBTB20
LINC00844
ENHO
MAPT
FAM89A
ASCL1
CA10
TM7SF2
ASIC4
TCF12
HES6
PDCD6
DSEL
LINC00461
SCG5
UCHL1
BTG2
MAGEH1
DCX
ATP1B2
LIMA1
NRXN1
ETV1
GSTA4
GSTM3
EPN2
DDR1
UGT8
SEMA5A
SHD
BEX2
CCND1
STMN4
PTGDS
PIK3R1
MEG3
AIF1L
NPDC1
FHL1
TERF2IP
CDO1
ATP1A2
AQP1
FAM107A
GADD45G
RIC3
IER2
ATP1B1
MBP
GJA1
CTNND2
HEPACAM
SLC44A1
SPARCL1
NLGN3
PCDHGC3
LHFPL3
EDNRB
GABARAPL2
PRCP
MALAT1
CLU
BAMBI
SPARC
MOXD1
FAM181B
PRDX1
ITM2B
C4orf48
CITED1
COL9A3
SERPINE2
SOX2
FGFBP3
RND2
TSC22D1
PLAT
SOX9
MAGED2
C1ORF61
FERMT1
MARCKS
H3F3A
C4ORF48
MT.CO3
CTD.2339F6.1
RP11.161M6.2
MT.ATP6
MT.CYB
UBB
LAPTM4B
CDK2AP1
FYN
LINC01268
BEX3
COX6C
SUB1
LDHB
CDKN2A
GTF2I
MT.CO1
CD81
METTL1
DBI
ADGRG1
BASP1
SLAIN1
NME1
CD24
MYO10
TNFRSF21
LRRC4C
BCAS1
ATP5G1
CCDC28B
MTSS1
PCDH17
TUBB4A
C1QBP
FAM127A
ATCAY
C1ORF122
COL11A1
GLCCI1
LUZP2
SULF2
TNS3
CELF2
PLPPR1
CHD7
DPYSL3
MGLL
FAM110B
C8ORF46
CYP27B1
CRIPT
WSCD1
PCDH9
NPPA
ZNF462
POLR2F
KHDRBS3
ZEB2
ATP23
SGK1
AGT
ID1
FABP5
NMB
DCN
STMN2
NNAT
HOTAIRM1
TSPAN13
NTM
FOS
GPC2
CRMP1
RFTN2
NSG1
DNAJB6
TCEAL2
RP11-161M6.2
DTX3
ELAVL4
MTRNR2L1
DLX5
IFITM10
PTPRN2
SKAP2
THSD7A
NDUFA5
HSPA1A
TCEAL4
DYNC1I1
DLX6-AS1
DCTN2
DUSP26
KLHL35
FXYD7
RP3-525N10.2
AC004540.4
RGMB
EGR1
IFI27L2
CLK1
DBN1
HIPK2
ATAT1
RHOB
SYT1
AKAP9
SOX11
APLP1
SLC35E3
STMN1
CRYAB
HSPA1B
DLX2
LBH
C7orf55
KCNQ1OT1
MEIS2
TMEM161B-AS1
CELF4
KIF5A
MBD6
AGAP2-AS1
RP11-620J15.3
ID2
TCF4
CCT2
CCND2
MDM2
NUP107
MAP1B
CPM
RASL11B
DDIT3
MT3
LRRN1
GRIA3
SEZ6L
LMF1
LPPR1
SLC1A3
CPE
AHCYL1
SLC1A2
FADS2
MLC1
SPTBN1
SEMA6A
DTNA
NDRG4
CKB
SDC3
GSTM1
F3
PSD2
GPRC5B
SEPP1
LIX1
TRIM9
GPR56
ADCYAP1R1
GRAMD3
CELSR2
CAMK2G
LIFR
CRISPLD1
KCNJ10
SEPW1
EGFR
2023-09-07
PCMTD2
ITGB8
PSRC1
B2M
CNN3
LRRTM2
PMP22
NAV1
HLA-E
ALDH6A1
SPAG9
ALDH7A1
SLC6A11
PRNP
TMBIM4
LANCL2
MASP1
MAOB
CSRP1
EZR
2023-09-02
TMEM176B
SRGAP1
C14orf132
GBAS
CASC4
DKK3
NOTCH1
SPOCK1
BBOX1
TIMP3
LGALS3BP
MEST
LRIG1
C8orf46
ARHGEF6
GNS
BBS2
SCARA3
DYRK2
KLHDC8A
MAP4
C6orf192
TPPP3
TBK1
PTTG1IP
NDST1
SORT1
TRIM47
TPST1
IFIT2
LPL
STAT1
PDGFRA
SCAND1
PHLDA1
ZNF428
GCSH
C9orf16
RCN2
CLTA
COX5A
TBCB
JUNB
RPL13
TUFM
RAB2A
SPNS1
RAB4A
SHISA4
PPDPF
TMEM160
C19orf43
TM4SF1
PRELID1
VAMP2
GUK1
NDUFAB1
SNX3
PYURF
ATP5D
SERINC5
SNX22
MAP1LC3A
SOX10
ITM2A
SLC25A3
FAM173A
PDE4B
METTL9
AP1S2
ATP6V0B
MMP16
JTB
KRT10
CLTB
MAP1LC3B
GLTSCR2
CLEC11A
EMC10
CCDC85B
C17orf89
NME3
SLC25A4
MRPS26
MZT2B
MAGEF1
LRPAP1
IGF2
MRPL41
ARL2BP
HINT2
C1orf122
GRHPR
RTKN
IDH2
RAB5C
QDPR
C19orf60
SNF8
SNTG1
MLF2
TMOD2
APBA2
GOLM1
PPP4C
GRB14
PPP2R2B
HIST3H2A
LRRTM3
TMEM9B
TMEM59L
PGRMC1
UROS
COMMD7
BAG1
CAHM
SPATA6
CTTNBP2
MMP2
FBXO7
EVI2A
MRPL12
SYT17
C3orf70
DPP6
COL9A2
PKIB
NPY
MPST
DNM3
C1QTNF4
APMAP
TMEM165
SQLE
ERBB3
KCND2
LYPD1
COL20A1
RGMA
STUB1
TCEA2
ARPP21
PTP4A3
TNIK
MPG
C20orf24
LINC00643
RBFA
DNAJC1
GPR137B
MDFI
KANK1
VGF
EIF1AY
SDF2L1
RAB33A
RTN1
TMEFF2
