## Supplementary Table S9 for "Identification of genes with oscillatory expression in glioblastoma – The paradigm of *SOX2*"

### Sheet: Sheet 1
Shared oscillators across the low-cycling neoplastic subclusters in the 5 tumours
ACTB
AGT
ALDOA
APOE
ARF4
ASAH1
ATP5A1
ATP6V0E2
C1orf61
CALR
CCT6A
CD44
CDC42
CLU
CPE
CST3
CTSD
DBI
DDR1
DDX5
DNAJA1
EIF5
ENO1
FABP7
FOS
FTH1
FTL
GAPDH
GPM6A
GPX4
HLA-A
HLA-B
HLA-C
HSPA9
HSPB1
IFI6
IGFBP7
ITM2C
JUN
JUNB
KDELR2
LDHA
MALAT1
MARCKS
MARCKSL1
METRN
MIF
MT-ATP6
MT-CO1
MT-CO2
MT-CO3
MT-CYB
MT-ND1
MT-ND2
MT-ND3
MT-ND4
MT-ND5
MT1F
MT1X
MT2A
MT3
NPC2
PDIA6
PEA15
PLTP
PMP2
PNISR
PPIB
PTN
PTPRZ1
PTTG1IP
RCN1
RHOB
RHOBTB3
S100B
SCD5
SCRG1
SET
SLC1A3
SOD2
SON
SOX2
SPARCL1
SRSF2
SRSF5
TAX1BP1
TIMP1
TMED9
TMSB4X
TSC22D1
TSC22D4
TUBA1A
TUBA1B
TUBB
TUBB2B
UCHL1
VAMP2
WBP5
ZFP36L2
