## Supplementary Table S11 for "Identification of genes with oscillatory expression in glioblastoma – The paradigm of *SOX2*"

### Sheet: Sheet1
Primers for amplification of HDR template	5' to 3'
HDR amplification FW	CGGCACGGCCATTAACGGCACACTGCCCCTCTCACACATGGGAGCTGGTGCAGGCGCTGG
HDR amplification RV	CTTTGAAAATTTCTCCCCCCTCCAGTTCGCTGTCCGTCCCTCAGAAGAACTCGTCAAGAAG
gRNAs used for CRISPR/Cas9 knock-in	5' to 3'
gRNA1	CCGGCCCTCACATGTGTGAG
gRNA2	CCTCTCACACATGTGAGGGC
gRNA3	CCCCCCTCCAGTTCGCTGTC
Genotyping primers	5' to 3'
hSox2 FW	GCACCGCTACGACGTGAG
hSox2 RV	CCTACCGTACCACTAGAAC
Neomycin FW	CATCATGGCTGATGCAATG
Neomycin RV	TGTTGTGCCCAGTCATAGCC
mKate2 P1 FW	ACCGTGAACAACCACCACTT
mKate2 P2 RV	CTCCCAGCCGAGTGTTTTCT
mKate2 P3 FW	ACGGCTGCCTCATCTACAAC
